# Enriched atlas of lncRNA and protein-coding genes for the GRCg7b chicken assembly and its functional annotation across 47 tissues

**DOI:** 10.1101/2023.08.18.553750

**Authors:** Fabien Degalez, Mathieu Charles, Sylvain Foissac, Haijuan Zhou, Dailu Guan, Lingzhao Fang, Christophe Klopp, Coralie Allain, Laetitia Lagoutte, Frédéric Lecerf, Hervé Acloque, Elisabetta Giuffra, Frédérique Pitel, Sandrine Lagarrigue

## Abstract

Gene atlases for livestock are steadily improving thanks to new genome assemblies and new expression data improving the gene annotation. However, gene content varies across databases due to differences in RNA sequencing data and bioinformatics pipelines, especially for long non-coding RNAs (lncRNAs) which have higher tissue and developmental specificity and are harder to consistently identify compared to protein coding genes (PCGs). As done previously in 2020 for chicken assemblies galgal5 and GRCg6a, we provide a new gene atlas, lncRNA-enriched, for the latest GRCg7b chicken assembly, integrating “NCBI RefSeq”, “EMBL-EBI Ensembl/GENCODE” reference annotations and other resources such as FAANG and NONCODE. As a result, the number of PCGs increases from 18,022 (RefSeq) and 17,007 (Ensembl) to 24,102, and that of lncRNAs from 5,789 (RefSeq) and 11,944 (Ensembl) to 44,428. Using 1,400 public RNA-seq transcriptome representing 47 tissues, we provided expression evidence for 35,257 (79%) lncRNAs and 22,468 (93%) PCGs, supporting the relevance of this atlas. Further characterization including tissue-specificity, sex-differential expression and gene configurations are provided. We also identifiend conserved miRNA-hosting genes with human counterparts, suggesting common function. The annotated atlas is available at www.fragencode.org/lnchickenatlas.html.
