## Supplemental Table 2 for "Enriched atlas of lncRNA and protein-coding genes for the GRCg7b chicken assembly and its functional annotation across 47 tissues"

### Sheet: Feuil2
A)	GENE STRUCTURE
	Genome Annotation	RefSeq			Ensembl			FrAg*			DAVIS			Inrae			Noncode
		Total	PCG	lncRNA	Total	PCG	lncRNA	Total	PCG	lncRNA	Total	PCG	lncRNA	Total	PCG	lncRNA	Total	PCG	lncRNA
	Gene number	25672	18022	5789	30108	17007	11944	29042	13236	10533	39957	18341	14631	25661	1317	23105	8330		8330
	Gene size	27882	33308	18960	28539	34498	22792	25334	36696	18076	10532	17913	3920	5055	6879	5077	9089		9089
	Transcript number	85703	72597	10062	72689	44876	26656	88158	55869	22566	55018	30910	16380	37962	3286	33373	11403		11403
	Transcript / gene	3.37	4.03	1.74	2.41	2.64	2.23	3.04	4.22	2.14	1.38	1.69	1.12	1.78	2.5	1.44	1.37		1.37
	Transcript mean size / gene	24777	29192	17646	22810	29442	15552	19200	28073	12958	8278	13935	3271	4172	5022	4204	7959		7959
	Exon number	1115625	1058915	51998	645197	557034	86889	823115	668464	89746	238797	197718	28084	93725	15823	75902	31522		31522
	Exon / transcript	13.02	14.59	5.17	8.88	12.41	3.26	9.34	11.96	3.98	4.34	6.4	1.71	2.47	4.82	2.27	2.76		2.76
	Exon mean size / transcript	548	472	1210	642	496	906	710	558	1062	860	655	1103	1152	578	1235	335		335
								*genes with a "mRNA" biotype are not considered
B)	MONO- EXONIC NUMBER
	Genome Annotation	RefSeq			Ensembl			FrAg*			DAVIS			Inrae			Noncode
		Sum	PCG	lncRNA	Sum	PCG	lncRNA	Sum	PCG	lncRNA	Sum	PCG	lncRNA	Sum	PCG	lncRNA	Sum	PCG	lncRNA
	1tr.1ex	795	793	2	1682	525	1157	1034	919	115	17235	5222	12013	14969	395	14574	135		135
	1tr.Xex	10442	6256	4186	10420	5631	4789	7586	1937	5649	8439	6994	1445	4167	249	3918	5359		5359
	1tr.Xex_FM	189	134	55	460	251	209	189	97	92	83	52	31	377	14	363	958		958
	Xtr.Xex	12286	10741	1545	15978	10347	5631	14238	9794	4444	6913	5843	1070	4173	543	3630	1730		1730
	Xtr.Xex_FM	85	84	1	373	215	158	615	442	173	290	225	65	629	89	540	142		142
	Xtr.1ex	0	0	0	38	38	0	107	47	60	12	5	7	107	27	80	6		6
	gene without transcript	14	14	0	0	0	0	0	0	0	0	0	0	0	0	0	0		0
	TOTAL	23811	18022	5789	28951	17007	11944	23769	13236	10533	32972	18341	14631	24422	1317	23105	8330		8330
	Tot. mono- exonic	1069	1011	58	2553	1029	1524	1945	1505	440	17620	5504	12116	16082	525	15557	2013		2013
	%	0.0448952	0.0560981	0.010019	0.0881835	0.0605045	0.127595	0.0818293	0.113705	0.0417735	0.534393	0.300093	0.828105	0.658505	0.398633	0.673317	0.241657		0.241657
C)	BIOTYPES
	Biotype	RefSeq			Ensembl			FrAg			DAVIS			Inrae			Noncode
	C_region		2
	IG_V_gene								67
	lncRNA		5789			11944			10533			14631			23105			8330
	miRNA		799			674			745
	misc_RNA		90			5			122						1239
	mRNA								842
	Mt_rRNA					2			2
	Mt_tRNA					22			19
	ncRNA		13
	None Assignated		34
	noORF								6
	other		1						2250			6985
	processed_pseudogene					15			31
	protein_coding		18022			17007			13236			18341			1317
	pseudogene		172			46			3
	ribozyme					2			1
	rRNA		94			96			52
	scaRNA					15			9
	snoRNA		186			194			173
	snRNA		67			82			65
	sRNA								1
	SRP_RNA		1
	telomerase_RNA		1
	transcribed_pseudogene		26
	tRNA		303
	TUCp								885
	V_segment		68
	vault_RNA					2
	Y_RNA		2			2
	Sum {PCG + lncRNA}		23811			28951			23769			32972			24422			8330
	TOTAL		25670			30108			29042			39957			25661			8330
