## Supplemental Table 3 for "Enriched atlas of lncRNA and protein-coding genes for the GRCg7b chicken assembly and its functional annotation across 47 tissues"

### Sheet: Feuil1
Biotypes	RefSeq	Ensembl	FrAg	Davis	Inrae	Noncode	enrichedAnnotation
C_region	2	0	0	0	0	0	2
IG_V_gene	0	0	14	0	0	0	14
lncRNA	5789	8390	4136	10590	12120	3403	44428
miRNA	799	40	152	0	0	0	991
misc_RNA	90	4	100	0	742	0	936
mRNA	0	0	176	0	0	0	176
Mt_rRNA	0	2	0	0	0	0	2
Mt_tRNA	0	22	0	0	0	0	22
ncRNA	13	0	0	0	0	0	13
noORF	0	0	6	0	0	0	6
other	1	0	884	5353	0	0	6238
processed_pseudogene	0	13	2	0	0	0	15
protein_coding	18022	895	528	4161	320	0	23926
pseudogene	172	22	0	0	0	0	194
ribozyme	0	2	0	0	0	0	2
rRNA	94	5	14	0	0	0	113
scaRNA	0	2	1	0	0	0	3
snoRNA	186	6	21	0	0	0	213
snRNA	67	13	13	0	0	0	93
sRNA	0	0	1	0	0	0	1
SRP_RNA	1	0	0	0	0	0	1
telomerase_RNA	1	0	0	0	0	0	1
transcribed_pseudogene	26	0	0	0	0	0	26
tRNA	303	0	0	0	0	0	303
TUCp	0	0	533	0	0	0	533
V_segment	68	0	0	0	0	0	68
vault_RNA	0	1	0	0	0	0	1
Y_RNA	2	2	0	0	0	0	2
Sum {PCG + lncRNA}	23811	9285	4664	14751	12440	3403	68354
TOTAL	25636	9419	6581	20104	13182	3403	78323
