## Supplemental Table 4 for "Enriched atlas of lncRNA and protein-coding genes for the GRCg7b chicken assembly and its functional annotation across 47 tissues"

### Sheet: Feuil1
tissue	project	#samples
adip	PRJNA671673	2
adip	PRJNA330615	16
adip	PRJEB28745 & PRJEB44038	48
blod	PRJNA542984	12
blod	PRJEB28745 & PRJEB44038	72
bmdm	PRJEB22373	18
bmdm	PRJEB29321	12
bmdm	PRJEB34093	44
bmdm	PRJNA400490	8
bmdm	PRJNA699861	2
brai	PRJNA551402	5
brai	PRJEB26695	36
burs	PRJEB23810	31
burs	PRJEB34093	4
burs	PRJNA699861	2
burs	PRJEB12891	1
cctl	PRJEB12891	1
cecm	PRJNA671673	2
cecm	PRJNA503784	14
cecm	PRJNA699861	2
chor	PRJNA821480	16
coln	PRJNA671673	2
crbl	PRJNA671673	2
crbl	PRJEB42490	4
crbl	PRJEB26695	36
crbl	PRJEB12891	1
crtx	PRJNA671673	2
denC	PRJNA481329	6
duod	PRJNA671673	2
duod	PRJEB42490	3
duod	PRJNA503784	14
duod	PRJEB12891	1
embr	PRJEB28745 & PRJEB44038	24
feat	PRJNA434089	6
feat	PRJNA494645	24
gizz	PRJNA671673	2
gizz	PRJEB42490	4
gizz	PRJEB12891	1
hard	PRJNA484002	48
hard	PRJEB12891	1
hert	PRJNA551402	5
hert	PRJEB26695	37
hert	PRJEB12891	1
hypt	PRJNA671673	2
hypt	PRJEB28745 & PRJEB44038	54
ileu	PRJNA671673	2
ileu	PRJEB42490	4
ileu	PRJNA503784	13
ileu	PRJNA542984	12
ileu	PRJNA699861	2
ileu	PRJEB12891	1
isth	PRJNA173328	1
isth	PRJNA492958	7
jeju	PRJNA671673	2
jeju	PRJNA503784	8
jeju	PRJNA551402	5
jeju	PRJNA699861	2
kdny	PRJEB42490	4
kdny	PRJNA551402	4
kdny	PRJEB26695	36
kdny	PRJEB12891	1
livr	PRJEB63475	8
livr	PRJEB43662	48
livr	PRJNA671673	2
livr	PRJNA330615	48
livr	PRJEB42490	4
livr	PRJNA503784	13
livr	PRJNA542984	12
livr	PRJNA551402	5
livr	PRJEB26695	36
livr	PRJEB12891	1
livr	PRJEB28745 & PRJEB44038	88
lung	PRJNA671673	2
lung	PRJEB42490	3
lung	PRJNA551402	5
lung	PRJEB12891	1
lymB	PRJNA544302	6
lymB	PRJNA699861	2
lymT	PRJEB42490	3
lymT	PRJNA488865	8
lymT	PRJNA699861	2
magn	PRJEB63475	8
magn	PRJNA173328	2
magn	PRJNA492958	14
mono	PRJNA699861	2
mscB	PRJNA671673	2
mscB	PRJEB42490	4
mscB	PRJEB12891	1
nkil	PRJNA510322	9
optc	PRJEB12891	1
ovry	PRJNA173328	1
ovry	PRJNA492958	7
ovry	PRJNA699861	2
ovry	PRJEB26695	18
ovry	PRJEB12891	1
pcrs	PRJEB12891	1
pine	PRJNA412546	18
pitu	PRJNA351261	40
pitu	PRJNA593446	6
pvtc	PRJNA671673	2
pvtc	PRJEB12891	1
rtin	PRJNA412546	18
skin	PRJNA245063	15
skin	PRJNA282783	2
skin	PRJEB12891	1
spln	PRJEB43662	48
spln	PRJNA671673	2
spln	PRJEB34093	12
spln	PRJEB12891	1
test	PRJEB42490	1
test	PRJNA551402	4
test	PRJEB26695	18
thro	PRJNA344071	6
thym	PRJNA699861	2
thym	PRJEB12891	1
thyr	PRJNA357330	4
thyr	PRJEB12891	1
trch	PRJEB31142	39
trch	PRJEB12891	1
uter	PRJEB63475	8
uter	PRJNA173328	2
uter	PRJNA492958	13
utri	PRJNA245536	30
n = 47	n = 36	1400
