## Supplemental Table 5 for "Enriched atlas of lncRNA and protein-coding genes for the GRCg7b chicken assembly and its functional annotation across 47 tissues"

### Sheet: expr ≥ 0.1 TPM
	Expression (Expr ≥ 0.1 TPM)			Tissue Specificity (Expr ≥ 0.1 TPM)
tissue	#PCG	#lncRNA	sum {PCG-lncRNA}	#PCG				#lncRNA				sum {PCG-lncRNA}				Total Ts. / Total Expr (%)
				mono	poly2to7	poly8to47	sum	mono	poly2to7	poly8to47	sum	mono	poly2to7	poly8to47	sum
intersection	7435	103	7538
union	22468	35257	57725
adip	14493	5509	20002	11	17	62	90	78	106	487	671	89	123	549	761	3.80462
blod	13759	8333	22092	62	120	120	302	264	552	616	1432	326	672	736	1734	7.849
bmdm	13123	4616	17739	8	45	62	115	13	81	395	489	21	126	457	604	3.40493
brai	15979	8949	24928	41	124	177	342	114	483	939	1536	155	607	1116	1878	7.5337
burs	14913	6424	21337	7	24	160	191	33	100	848	981	40	124	1008	1172	5.49281
cctl	9887	1189	11076	0	6	217	223	1	48	1204	1253	1	54	1421	1476	13.3261
cecm	15679	7396	23075	5	48	174	227	15	169	818	1002	20	217	992	1229	5.32611
chor	16247	9711	25958	73	164	184	421	159	482	741	1382	232	646	925	1803	6.94584
coln	16523	10842	27365	48	96	232	376	207	528	1255	1990	255	624	1487	2366	8.64608
crbl	15360	7726	23086	1	58	186	245	8	274	1075	1357	9	332	1261	1602	6.93927
crtx	15499	8872	24371	50	123	197	370	230	535	1110	1875	280	658	1307	2245	9.21177
denC	14643	13602	28245	124	233	180	537	1806	1838	1169	4813	1930	2071	1349	5350	18.9414
duod	15057	6526	21583	3	51	198	252	4	118	1088	1210	7	169	1286	1462	6.77385
embr	14810	5343	20153	12	76	76	164	45	207	459	711	57	283	535	875	4.34179
feat	16543	11366	27909	186	190	240	616	161	661	1150	1972	347	851	1390	2588	9.27299
gizz	14217	5546	19763	13	9	166	188	29	67	964	1060	42	76	1130	1248	6.31483
hard	14650	5155	19805	5	14	149	168	8	21	781	810	13	35	930	978	4.93815
hert	13028	3434	16462	34	32	64	130	59	74	375	508	93	106	439	638	3.87559
hypt	15632	7233	22865	27	88	180	295	38	318	1049	1405	65	406	1229	1700	7.43494
ileu	15025	5865	20890	3	38	162	203	6	69	931	1006	9	107	1093	1209	5.78746
isth	15993	9223	25216	60	163	154	377	182	601	620	1403	242	764	774	1780	7.05901
jeju	15212	6505	21717	22	74	163	259	44	174	737	955	66	248	900	1214	5.59009
kdny	14797	5966	20763	68	52	118	238	177	209	744	1130	245	261	862	1368	6.58864
livr	13211	3195	16406	91	36	43	170	94	110	257	461	185	146	300	631	3.84615
lung	15303	7820	23123	16	29	151	196	59	216	1022	1297	75	245	1173	1493	6.45677
lymB	14231	7819	22050	18	67	178	263	49	269	856	1174	67	336	1034	1437	6.51701
lymT	13003	6608	19611	141	146	65	352	620	546	359	1525	761	692	424	1877	9.57116
magn	13888	4503	18391	22	22	58	102	12	78	234	324	34	100	292	426	2.31635
mono	10873	3138	14011	2	12	99	113	21	61	523	605	23	73	622	718	5.12455
mscB	12124	2036	14160	84	30	63	177	45	52	277	374	129	82	340	551	3.89124
nkil	13075	9243	22318	514	330	146	990	1952	1368	593	3913	2466	1698	739	4903	21.9688
optc	13996	5163	19159	69	57	187	313	245	271	1006	1522	314	328	1193	1835	9.57774
ovry	16095	7935	24030	151	82	146	379	871	434	687	1992	1022	516	833	2371	9.86683
pcrs	11953	5289	17242	74	119	295	488	263	596	1687	2546	337	715	1982	3034	17.5966
pine	17164	13278	30442	93	348	185	626	435	1484	911	2830	528	1832	1096	3456	11.3527
pitu	16103	8770	24873	29	68	188	285	106	302	786	1194	135	370	974	1479	5.94621
pvtc	14815	5374	20189	41	35	189	265	37	103	1104	1244	78	138	1293	1509	7.47437
rtin	16859	13609	30468	409	470	196	1075	1320	1879	898	4097	1729	2349	1094	5172	16.9752
skin	15113	5676	20789	45	67	204	316	11	58	868	937	56	125	1072	1253	6.02723
spln	15290	7842	23132	36	92	154	282	143	209	901	1253	179	301	1055	1535	6.63583
test	17638	16708	34346	1138	307	236	1681	4168	1918	1332	7418	5306	2225	1568	9099	26.4922
thro	13824	7877	21701	109	120	82	311	600	678	410	1688	709	798	492	1999	9.21156
thym	15409	8358	23767	72	197	247	516	324	670	1188	2182	396	867	1435	2698	11.3519
thyr	17542	12713	30255	149	311	358	818	411	860	1784	3055	560	1171	2142	3873	12.8012
trch	14588	5424	20012	44	57	157	258	126	228	974	1328	170	285	1131	1586	7.92524
uter	16442	9959	26401	15	107	192	314	85	394	798	1277	100	501	990	1591	6.02629
utri	17747	15709	33456	376	474	254	1104	1371	1937	1209	4517	1747	2411	1463	5621	16.8012
mean	14837.3	7646.32	22483.7	97.8936	115.489	163.702	377.085	362.745	477.362	855.723	1695.83	460.638	592.851	1019.43	2072.91	8.66283
median	15025	7396	22050	44	74	174	285	106	271	868	1297	155	332	1055	1586	6.94584

### Sheet: expr ≥ 1 TPM
	Expression (Expr ≥ 1 TPM)			Tissue Specificity (Expr ≥ 1 TPM)
tissue	#PCG	#lncRNA	sum {PCG-lncRNA}	#PCG				#lncRNA				sum {PCG-lncRNA}				Total Ts. / Total Expr (%)
				mono	poly2to7	poly8to47	sum	mono	poly2to7	poly8to47	sum	mono	poly2to7	poly8to47	sum
intersection	611	1	612
union	19819	20252	40071
adip	11821	1087	12908	10	11	40	61	31	24	172	227	41	35	212	288	2.23117
blod	10643	2664	13307	55	77	81	213	181	272	299	752	236	349	380	965	7.25182
bmdm	10450	729	11179	8	33	48	89	6	25	169	200	14	58	217	289	2.5852
brai	13227	2140	15367	30	85	77	192	38	160	325	523	68	245	402	715	4.65283
burs	11736	978	12714	5	16	82	103	15	30	310	355	20	46	392	458	3.60233
cctl	902	31	933	0	0	70	70	0	1	295	296	0	1	365	366	39.2283
cecm	12631	1369	14000	4	37	73	114	4	71	269	344	8	108	342	458	3.27143
chor	13114	3117	16231	57	81	99	237	85	198	372	655	142	279	471	892	5.49566
coln	13279	2394	15673	32	50	93	175	93	146	373	612	125	196	466	787	5.02137
crbl	12501	1733	14234	1	38	72	111	0	98	358	456	1	136	430	567	3.98342
crtx	12617	2430	15047	35	68	79	182	119	178	358	655	154	246	437	837	5.56257
denC	10280	3256	13536	71	87	79	237	792	611	358	1761	863	698	437	1998	14.7606
duod	11986	871	12857	3	42	82	127	1	50	332	383	4	92	414	510	3.96671
embr	12452	1260	13712	9	62	54	125	28	87	179	294	37	149	233	419	3.05572
feat	13045	3334	16379	178	128	131	437	76	295	488	859	254	423	619	1296	7.91257
gizz	10912	901	11813	12	3	67	82	21	20	296	337	33	23	363	419	3.54694
hard	10156	608	10764	5	11	59	75	7	3	274	284	12	14	333	359	3.33519
hert	9843	519	10362	30	26	32	88	39	20	151	210	69	46	183	298	2.87589
hypt	12881	1494	14375	22	67	80	169	8	102	343	453	30	169	423	622	4.32696
ileu	11972	876	12848	3	32	77	112	4	34	304	342	7	66	381	454	3.53362
isth	12874	3025	15899	39	83	85	207	70	276	330	676	109	359	415	883	5.55381
jeju	12208	1191	13399	16	61	71	148	19	80	253	352	35	141	324	500	3.73162
kdny	11945	1164	13109	67	47	58	172	96	72	271	439	163	119	329	611	4.66092
livr	10280	496	10776	90	31	33	154	39	29	112	180	129	60	145	334	3.09948
lung	12214	1352	13566	14	16	65	95	19	68	329	416	33	84	394	511	3.76677
lymB	10098	1614	11712	15	33	90	138	24	111	336	471	39	144	426	609	5.1998
lymT	10515	2843	13358	126	119	40	285	542	367	185	1094	668	486	225	1379	10.3234
magn	10315	1068	11383	22	15	43	80	11	43	144	198	33	58	187	278	2.44224
mono	7545	317	7862	0	8	46	54	10	20	197	227	10	28	243	281	3.57415
mscB	8964	353	9317	80	25	28	133	24	17	105	146	104	42	133	279	2.99453
nkil	6825	4021	10846	315	145	74	534	1167	672	299	2138	1482	817	373	2672	24.6358
optc	6266	195	6461	3	5	55	63	17	20	291	328	20	25	346	391	6.05169
ovry	13029	1760	14789	131	57	77	265	505	150	274	929	636	207	351	1194	8.07357
pcrs	1395	138	1533	33	13	90	136	34	27	409	470	67	40	499	606	39.5303
pine	14546	6014	20560	69	237	108	414	275	910	459	1644	344	1147	567	2058	10.0097
pitu	13239	2572	15811	24	42	111	177	55	123	374	552	79	165	485	729	4.61071
pvtc	10841	444	11285	33	15	67	115	14	20	325	359	47	35	392	474	4.20027
rtin	14018	6865	20883	341	315	103	759	943	1136	462	2541	1284	1451	565	3300	15.8023
skin	11138	1259	12397	32	51	88	171	8	23	332	363	40	74	420	534	4.30749
spln	12366	1631	13997	23	60	73	156	81	81	318	480	104	141	391	636	4.54383
test	13752	5906	19658	881	140	104	1125	2752	608	420	3780	3633	748	524	4905	24.9517
thro	11151	2789	13940	98	87	46	231	471	431	186	1088	569	518	232	1319	9.46198
thym	10812	1728	12540	37	106	80	223	142	273	343	758	179	379	423	981	7.82297
thyr	12605	2495	15100	40	64	139	243	78	175	553	806	118	239	692	1049	6.94702
trch	11014	583	11597	41	36	50	127	58	68	281	407	99	104	331	534	4.60464
uter	13171	3039	16210	10	58	114	182	35	193	402	630	45	251	516	812	5.00925
utri	13962	6007	19969	228	226	128	582	821	949	526	2296	1049	1175	654	2878	14.4123
mean	11139.1	1971.49	13110.6	71.8723	64.8723	75.3404	212.085	209.745	199.298	309.383	718.426	281.617	264.17	384.723	930.511	7.88346
median	11945	1494	13358	32	50	77	156	38	87	318	456	69	141	392	609	4.65283
