## Supplemental Table 6 for "Enriched atlas of lncRNA and protein-coding genes for the GRCg7b chicken assembly and its functional annotation across 47 tissues"

### Sheet: Feuil4
GeneName	GeneName_GRCg7b	GeneId_GRCg7b	GeneId_BiomartEnsEq_GRCg7b	GeneId_OvlpEnsEq_GRCg7b	Phene	ExpectedTissue	OMIA_ID	SpeciesScientificName	SpeciesCommonName	YearKeyMutationFirstReported	DateLastModified
ABCA1	ABCA1	LOC373945	ENSGALG00010014122	ENSGALG00010014122	Analphalipoproteinaemia	?	OMIA 000042-9031	Gallus gallus	chicken	2002	21/09/2012
ACAN	ACAN	LOC395798	ENSGALG00010020175	ENSGALG00010020175	Nanomelia	?	OMIA 000702-9031	Gallus gallus	chicken	1994	31/08/2012
BCO2	BCO2	LOC419792	ENSGALG00010025042	ENSGALG00010025042	Skin/shank colour, yellow	skin/feather	OMIA 001449-9031	Gallus gallus	chicken	2008	02/02/2023
BTN1A1	BTN1A1	LOC420061	ENSGALG00010027725	ENSGALG00010027725	Resistance/susceptibility to avian sarcoma and leukosis viruses, subgroup C	blood/immunity	OMIA 001622-9031	Gallus gallus	chicken	2005	15/05/2020
C1H12ORF23	TMEM263	LOC418068	ENSGALG00010010959	ENSGALG00010010959	Dwarfism, autosomal	?	OMIA 000303-9031	Gallus gallus	chicken	2018	21/03/2019
CD320	CD320	LOC420066	ENSGALG00010028482	ENSGALG00010028481;ENSGALG00010028482	Resistance/susceptibility to avian sarcoma and leukosis viruses, subgroup A	blood/immunity	OMIA 001299-9031	Gallus gallus	chicken	2004	15/05/2020
CDKN2A	CDKN2A	LOC395077	ENSGALG00010001143	ENSGALG00010001143	Barring, sex-linked	skin/feather	OMIA 000102-9031	Gallus gallus	chicken	2010	20/05/2017
CYP19A1	CYP19A1	LOC414854	ENSGALG00010022601	ENSGALG00010022601	Henny feathering	skin/feather	OMIA 000452-9031	Gallus gallus	chicken	1991	03/09/2019
EDN3	EDN3	LOC768509	ENSGALG00010016253	ENSGALG00010016253	Hyperpigmentation, Silky/Silkie (Fibromelanosis)	skin/feather	OMIA 001671-9031	Gallus gallus	chicken	2011	02/09/2017
EDNRB2	EDNRB2	LOC373909	ENSGALG00010012311	ENSGALG00010012311	Feather colour, mottling	skin/feather	OMIA 001904-9031	Gallus gallus	chicken	2014	29/01/2014
EOMES	EOMES	LOC428443	ENSGALG00010002605	ENSGALG00010002605	Duplex comb	?	OMIA 000296-9031	Gallus gallus	chicken	2015	23/03/2015
ESRP2	ESRP2	LOC415710	ENSGALG00010021228	ENSGALG00010021228;ENSGALG00010025561	Cleft primary palate, ESRP2-related	?	OMIA 002543-9031	Gallus gallus	chicken	2020	25/03/2022
FBXO32	FBXO32	LOC420343	ENSGALG00010008245	ENSGALG00010008245	Muscle growth, FBXO32-related	muscle	OMIA 002470-9031	Gallus gallus	chicken	2019	04/11/2021
FGF20	FGF20	LOC428779	ENSGALG00010013326	ENSGALG00010013326	Scaleless	skin/feather	OMIA 000889-9031	Gallus gallus	chicken	2012	05/08/2013
FMO3	FMO3	LOC395267	ENSGALG00010014056	ENSGALG00010014056	Trimethylaminuria (fishy taint)	kidney/liver	OMIA 001360-9031	Gallus gallus	chicken	2005	11/12/2017
GDF7	GDF7	LOC428655	ENSGALG00010007948	ENSGALG00010007948	Naked neck	skin/feather	OMIA 000701-9031	Gallus gallus	chicken	2011	23/11/2012
GHR	GHR	LOC408184	ENSGALG00010014614	ENSGALG00010014614	Dwarfism, sex-linked	bone/muscle/ovary/test	OMIA 000309-9031	Gallus gallus	chicken	1994	29/09/2016
GJA5	GJA5	LOC396502	ENSGALG00010008030	ENSGALG00010008030	Feather colour, eumelanin extension	skin/feather	OMIA 001152-9031	Gallus gallus	chicken	2021	08/10/2021
GNB3	GNB3	LOC427945	ENSGALG00010023351	ENSGALG00010023340;ENSGALG00010023351	Retinopathy globe enlarged	retina	OMIA 001368-9031	Gallus gallus	chicken	2006	09/12/2011
HOXB8	HOXB8	LOC395737	ENSGALG00010021446	ENSGALG00010021446;ENSGALG00010023374	Muffs and beard	?	OMIA 000668-9031	Gallus gallus	chicken	2016	27/10/2021
HOXC10	HOXC10	LOC770471	ENSGALG00010025964	ENSGALG00010025964	Crest	?	OMIA 000240-9031	Gallus gallus	chicken	2021	23/03/2021
IHH	IHH	LOC395801	ENSGALG00010021505	ENSGALG00010021505	Achondroplasia, creeper	? Comb not analysed	OMIA 000006-9031	Gallus gallus	chicken	2016	23/11/2022
KIAA0586	LOC423540	LOC423540	ENSGALG00010017341	ENSGALG00010017341	Talpid-3	?	OMIA 000979-9031	Gallus gallus	chicken	2006	27/05/2021
KRT6A	KRT6A	LOC408041	ENSGALG00010024140	ENSGALG00010024140	Frizzle, KRT6A-related	skin/feather	OMIA 000394-9031	Gallus gallus	chicken	2012	13/01/2022
KRT75L4	KRT75L4	LOC100858302	ENSGALG00010024131	ENSGALG00010024131	Frizzle, KRT75L4-related	skin/feather	OMIA 002486-9031	Gallus gallus	chicken	2018	22/12/2021
LMBR1	LMBR1	LOC373986	ENSGALG00010025097	ENSGALG00010025097	Oligozeugodactyly	?	OMIA 001612-9031	Gallus gallus	chicken	2011	04/01/2012
LOC430486	LOC101748017	LOC101748017	ENSGALG00010028753	ENSGALG00010028753	Epilepsy	brain/retina	OMIA 000344-9031	Gallus gallus	chicken	2011	09/12/2011
MC1R	MC1R	LOC427562	ENSGALG00010009790	ENSGALG00010009790	Feather colour, extended black	skin/feather	OMIA 000374-9031	Gallus gallus	chicken	2003	24/11/2022
MC1R	MC1R	LOC427562	ENSGALG00010009790	ENSGALG00010009790	Barring, autosomal	skin/feather	OMIA 002108-9031	Gallus gallus	chicken	2021	14/04/2021
MLPH	MLPH	LOC424019	ENSGALG00010012325	ENSGALG00010012325	Feather colour, dilution, MLPH-related	skin/feather	OMIA 001445-9031	Gallus gallus	chicken	2008	01/09/2017
MNR2	MNR2	LOC395769	ENSGALG00010018369	ENSGALG00010018369	Rose comb	? Comb not analysed	OMIA 000884-9031	Gallus gallus	chicken	2012	23/02/2022
MPDZ	MPDZ	LOC427360	ENSGALG00010016251	ENSGALG00010016251;ENSGALG00010016641	Retinal dysplasia and degeneration	retina	OMIA 001366-9031	Gallus gallus	chicken	2011	22/01/2012
MX1	MX1	LOC395313	ENSGALG00010013809	ENSGALG00010013809	Resistance/susceptibility to myxovirus	blood/immunity	OMIA 001534-9031	Gallus gallus	chicken	2002	15/05/2020
PDSS2	PDSS2	LOC421777	ENSGALG00010012466	ENSGALG00010012466	Silky/Silkie feathering	skin/feather	OMIA 000913-9031	Gallus gallus	chicken	2014	06/09/2014
PITX1	PITX1	LOC374201	ENSGALG00010012790	ENSGALG00010012790	Ptilopody (Feathered shank), PITX1-related	skin/feather	OMIA 002270-9031	Gallus gallus	chicken	2020	09/06/2020
PMEL	PMEL	LOC396007	ENSGALG00010024745	ENSGALG00010024745	Feather colour, dominant white	skin/feather	OMIA 000373-9031	Gallus gallus	chicken	2004	23/02/2022
PRLR	PRLR	LOC395660	ENSGALG00010014796	ENSGALG00010014796;ENSGALG00010015220;ENSGALG00010015382	Feathering, Z-linked	skin/feather	OMIA 000380-9031	Gallus gallus	chicken	2008	28/01/2021
RAF1	RAF1	LOC396245	ENSGALG00010027930	ENSGALG00010027930	Wingless-2	?	OMIA 001547-9031	Gallus gallus	chicken	2019	24/09/2019
RBP	RBP	LOC396449	ENSGALG00010026367	ENSGALG00010026367	Riboflavin-binding protein deficiency	ovary/magnum	OMIA 000876-9031	Gallus gallus	chicken	1993	21/10/2022
SHH	SHH	LOC395615	ENSGALG00010025259	ENSGALG00010025259	Polydactyly	?	OMIA 000810-9031	Gallus gallus	chicken	2010	08/04/2022
SLC45A2	SLC45A2	LOC431665	ENSGALG00010013190	ENSGALG00010013190	Feather colour, silver	skin/feather	OMIA 000915-9031	Gallus gallus	chicken	2007	10/12/2017
SLC9A1	SLC9A1	LOC419580	ENSGALG00010016793	ENSGALG00010016793	Resistance/susceptibility to avian sarcoma and leukosis viruses, subgroup J	blood/immunity	OMIA 001956-9031	Gallus gallus	chicken	2020	30/01/2022
SLCO1B3	SLCO1B3	LOC418187	ENSGALG00010011715	ENSGALG00010011715	Blue eggshell	uterus	OMIA 000142-9031	Gallus gallus	chicken	2013	26/11/2022
SOX10	SOX10	LOC395573	ENSGALG00010010407	ENSGALG00010010407	Feather colour, dark brown	skin/feather	OMIA 001569-9031	Gallus gallus	chicken	2011	10/03/2022
SOX5	SOX5	LOC418195	ENSGALG00010014120	ENSGALG00010014120;ENSGALG00010014961;ENSGALG00010015093	Pea comb	comb	OMIA 000782-9031	Gallus gallus	chicken	2009	23/02/2022
TBX5	TBX5	LOC373988	ENSGALG00010000151	ENSGALG00010000151	Ptilopody (Feathered shank), TBX5-related	skin/feather	OMIA 000839-9031	Gallus gallus	chicken	2020	09/06/2020
TNFRSF10B	TNFRSF10B	LOC373904	ENSGALG00010019652	ENSGALG00010019652	Resistance/susceptibility to avian sarcoma and leukosis viruses, subgroup B	blood/immunity	OMIA 001302-9031	Gallus gallus	chicken	2002	15/05/2020
TYR	TYR	LOC373971	ENSGALG00010007864	ENSGALG00010007864	Feather colour, albinism	skin/feather	OMIA 000369-9031	Gallus gallus	chicken	2000	31/08/2021
TYRP1	TYRP1	LOC395913	ENSGALG00010014092	ENSGALG00010014092	Feather colour, chocolate	skin/feather	OMIA 001259-9031	Gallus gallus	chicken	2018	30/05/2019
VLDLR	VLDLR	LOC396154	ENSGALG00010011837	ENSGALG00010011837	Restricted ovulator	ovary	OMIA 000865-9031	Gallus gallus	chicken	1995	17/05/2013
WWP1	WWP1	LOC420212	ENSGALG00010013354	ENSGALG00010013354	Muscular dystrophy	muscle	OMIA 000679-9031	Gallus gallus	chicken	2008	09/12/2011
GC1	GC1-a	LOC374216	ENSGALG00010027535	ENSGALG00010027535	Retinal degeneration I	retina	OMIA 001245-9031	Gallus gallus	chicken	1998	25/09/2013
GC1	GC1-b	LOC419864	ENSGALG00010027222	ENSGALG00010027222	Retinal degeneration I	retina	OMIA 001245-9031	Gallus gallus	chicken	1998	25/09/2013
