## Supplemental Table 9 for "Enriched atlas of lncRNA and protein-coding genes for the GRCg7b chicken assembly and its functional annotation across 47 tissues"

### Sheet: lncRNA-PCG
lncRNA:PCG pairs	Refseq	Ensembl	FrAg	Davis	Inrae	Noncode	Total1	Total2	Total3
lincConv	561	1184	310	278	1122	198	3653	3653	3653	lincConv
lincDivg	889	1587	516	201	1591	280	5064	5064	5064	lincDivg
lincSSdw	726	1736	441	254	2059	202	5418	9866	9866	lincSS
lincSSup	632	1633	391	185	1393	214	4448
lncgASexCont	103	59	48	6	63	16	295	6984	16104	lncgAS
lncgASexNest	510	227	289	1022	1243	474	3765
lncgASexOvlp	1012	317	358	261	719	257	2924
lncgASinCont	87	95	41	3	18	25	269	9120
lncgASinNest	506	274	1079	5051	867	694	8471
lncgASinOvlp	135	30	109	3	42	61	380
lncgSSexCont	6	0	0	0	0	0	6	17	7360	lncgSS
lncgSSexNest	3	0	0	1	1	0	5
lncgSSexOvlp	4	1	0	0	1	0	6
lncgSSinCont	49	93	26	3	25	23	219	7343
lncgSSinNest	158	234	237	3198	2448	736	7011
lncgSSinOvlp	6	18	16	1	17	55	113
Sum	5387	7488	3861	10467	11609	3235	42047

### Sheet: PCG-PCG
PCG:PCG pairs	Refseq	Ensembl	FrAg	Davis	Inrae	Noncode	Total1	Total2	Total3
lincConv	2347	78	57	164	34	0	2680	2680	2680	lincConv
lincDivg	3296	80	52	154	35	0	3617	3617	3617	lincDivg
lincSSdw	3150	118	67	198	35	0	3568	6863	6863	lincSS
lincSSup	2899	110	55	193	38	0	3295
lncgASexCont	390	11	4	2	1	0	408	3018	5815	lncgAS
lncgASexNest	154	114	38	465	23	0	794
lncgASexOvlp	1590	60	26	133	7	0	1816
lncgASinCont	614	13	6	1	0	0	634	2797
lncgASinNest	326	84	122	1418	21	0	1971
lncgASinOvlp	173	12	3	3	1	0	192
lncgSSexCont	69	0	0	0	0	0	69	710	3100	lncgSS
lncgSSexNest	84	1	0	0	0	0	85
lncgSSexOvlp	548	8	0	0	0	0	556
lncgSSinCont	723	19	4	1	1	0	748	2390
lncgSSinNest	140	68	75	1272	49	0	1604
lncgSSinOvlp	23	9	4	2	0	0	38
Sum	16526	785	513	4006	245	0	22075
