## Supplemental Table 10 for "Enriched atlas of lncRNA and protein-coding genes for the GRCg7b chicken assembly and its functional annotation across 47 tissues"

### Sheet: Feuil1
Priorization	Group	Biotype
1	PCG	protein_coding
2		mRNA
3	lncRNA	lncRNA
4	pseudogene	pseudogene	processed_pseudogene	transcribed_pseudogene
5	special gene biotype	ribozyme	SRP_RNA	telomerase_RNA	vault_RNA	Y_RNA	C_region	IG_V_gene
6								V_segment
9	Undefined models	noORF
10		TUCp
11		misc_RNA
12		other
indep. 1	small RNA	snoRNA	snRNA	scaRNA	sRNA	Mt_tRNA	Mt_rRNA	miRNA
indep. 2				ncRNA		tRNA	rRNA
(*) small RNA are considered independently of the other biotypes but they can overlap themselves.
