## Supplemental Table 11 for "Enriched atlas of lncRNA and protein-coding genes for the GRCg7b chicken assembly and its functional annotation across 47 tissues"

### Sheet: Feuil1
tissue.longName	tissue.shortName	color.R	color.RGB	color.Hex	preview
Adipose tissue	adip	darkorange	(255,140,0)	#ff8c00
Blood	blod	red	(255,0,0)	#ff0000
Bone marrow derived macrophages	bmdm	steelblue3	(79,148,205)	#4f94cd
Brain	brai	gray22	(56,56,56)	#383838
Bursa of Fabricius	burs	darkblue	(0,0,139)	#00008b
Cecal tonsils	cctl	cornflowerblue	(100,149,237)	#6495ed
Cecum	cecm	aquamarine1	(127,255,212)	#7fffd4
Chorioallantoic membrane	chor	cyan2	(0,238,238)	#00eeee
Colon	coln	darkolivegreen2	(188,238,104)	#bcee68
Cerebellum	crbl	gray29	(74,74,74)	#4a4a4a
Cortex	crtx	gray35	(89,89,89)	#595959
Dendretic cell	denC	royalblue	(65,105,225)	#4169e1
Duodenum	duod	green3	(0,205,0)	#00cd00
Embryo	embr	wheat3	(205,186,150)	#cdba96
Feather	feat	yellow4	(139,139,0)	#8b8b00
Gizzard	gizz	green4	(0,139,0)	#008b00
Harderian gland	hard	blue1	(0,0,255)	#0000ff
Heart	hert	tan3	(205,133,63)	#cd853f
Hypothalamus	hypt	gray47	(120,120,120)	#787878
Ileum	ileu	chartreuse1	(127,255,0)	#7fff00
Isthmus	isth	hotpink1	(255,110,180)	#ff6eb4
Jejunum	jeju	green1	(0,255,0)	#00ff00
Kidney	kdny	orangered3	(205,55,0)	#cd3700
Liver	livr	darkred	(139,0,0)	#8b0000
Lung	lung	darkorchid4	(104,34,139)	#68228b
Lymphocyte B	lymB	royalblue1	(72,118,255)	#4876ff
Lymphocyte T (CD4 et CD8)	lymT	royalblue2	(67,110,238)	#436eee
Magnum	magn	violet	(238,130,238)	#ee82ee
Monocyte	mono	steelblue	(70,130,180)	#4682b4
Breast Muscle	mscB	tan4	(139,90,43)	#8b5a2b
IEL-NK cells	nkil	royalblue3	(58,95,205)	#3a5fcd
Optic lobe	optc	gray53	(135,135,135)	#878787
Ovary	ovry	lightpink2	(238,162,173)	#eea2ad
Pancreas	pcrs	red3	(205,0,0)	#cd0000
Pineal gland	pine	gray80	(204,204,204)	#cccccc
Pituitary	pitu	gray75	(191,191,191)	#bfbfbf
Proventriculus	pvtc	darkgreen	(0,100,0)	#006400
Retina	rtin	gray64	(163,163,163)	#a3a3a3
Skin	skin	yellow2	(238,238,0)	#eeee00
Spleen	spln	blue4	(0,0,139)	#00008b
Testis	test	hotpink3	(205,96,144)	#cd6090
Thrombocyte	thro	orangered	(255,69,0)	#ff4500
Thymus	thym	blue3	(0,0,205)	#0000cd
Thyroïd gland	thyr	cadetblue1	(152,245,255)	#98f5ff
Trachea	trch	purple3	(125,38,205)	#7d26cd
Uterus	uter	plum1	(255,187,255)	#ffbbff
Utricle	utri	gray70	(179,179,179)	#b3b3b3
