## Supplemental Table 12 for "Enriched atlas of lncRNA and protein-coding genes for the GRCg7b chicken assembly and its functional annotation across 47 tissues"

### Sheet: Feuil1
tissue.longName	tissue.shortName	color.RGB	color.Hex	preview
Adipose - Subcutaneous	adipSC	(255,140,0)	#FF8C00
Adipose - Visceral (Omentum)	adipVO	(255,140,0)	#FF8C00
Adrenal Gland	adrlGd	(0,0,255)	#0000FF
Artery - Aorta	A.aort	(255,0,0)	#FF0000
Artery - Coronary	A.crnr	(255,0,0)	#FF0000
Artery - Tibial	A.tbal	(255,0,0)	#FF0000
Bladder	bladdr	(204,76,2)	#cc4c02
Brain - Amygdala	B.amgd	(56,56,56)	#383838
Brain - Anterior cingulate cortex (BA24)	B.BA24	(56,56,56)	#383838
Brain - Caudate (basal ganglia)	B.CbBl	(56,56,56)	#383838
Brain - Cerebellar Hemisphere	B.crbH	(56,56,56)	#383838
Brain - Cerebellum	B.crbl	(56,56,56)	#383838
Brain - Cortex	B.Crtx	(56,56,56)	#383838
Brain - Frontal Cortex (BA9)	B.fBA9	(56,56,56)	#383838
Brain - Hippocampus	B.Hpcp	(56,56,56)	#383838
Brain - Hypothalamus	B.hypt	(56,56,56)	#383838
Brain - Nucleus accumbens (basal ganglia)	B.nABg	(56,56,56)	#383838
Brain - Putamen (basal ganglia)	B.pnBg	(56,56,56)	#383838
Brain - Spinal cord (cervical c-1)	B.sCc1	(56,56,56)	#383838
Brain - Substantia nigra	B.sbng	(56,56,56)	#383838
Breast - Mammary Tissue	mammTs	(139,90,43)	#8B5A2B
Cells - Cultured fibroblasts	C.fibr	(72,118,255)	#4876FF
Cells - EBV-transformed lymphocytes	C.EBVl	(72,118,255)	#4876FF
Cervix - Ectocervix	ectoCx	(255,187,255)	#FFBBFF
Cervix - Endocervix	endoCx	(255,187,255)	#FFBBFF
Colon - Sigmoid	clnSgd	(188,238,104)	#BCEE68
Colon - Transverse	clnTrv	(188,238,104)	#BCEE68
Esophagus - Gastroesophageal Junction	esoJct	(188,238,104)	#BCEE68
Esophagus - Mucosa	esoMuc	(188,238,104)	#BCEE68
Esophagus - Muscularis	esoMsc	(188,238,104)	#BCEE68
Fallopian Tube	fallTb	(255,187,255)	#FFBBFF
Heart - Atrial Appendage	hertAA	(255,0,0)	#FF0000
Heart - Left Ventricle	hertLV	(255,0,0)	#FF0000
Kidney - Cortex	kdnyCx	(205,55,0)	#CD3700
Kidney - Medulla	kdnyMe	(205,55,0)	#CD3700
Liver	liver	(139,0,0)	#8B0000
Lung	lung	(104,34,139)	#68228B
Minor Salivary Gland	mnSlGd	(191,191,191)	#BFBFBF
Muscle - Skeletal	mscSkt	(139,90,43)	#8B5A2B
Nerve - Tibial	nrvTbl	(56,56,56)	#383838
Ovary	ovary	(255,187,255)	#FFBBFF
Pancreas	pcreas	(188,238,104)	#BCEE68
Pituitary	pityry	(191,191,191)	#BFBFBF
Prostate	prstte	(255,187,255)	#FFBBFF
Skin - Not Sun Exposed (Suprapubic)	sknNoS	(238,238,0)	#EEEE00
Skin - Sun Exposed (Lower leg)	sknYsS	(238,238,0)	#EEEE00
Small Intestine - Terminal Ileum	tmIleu	(188,238,104)	#BCEE68
Spleen	spleen	(72,118,255)	#4876FF
Stomach	stomch	(188,238,104)	#BCEE68
Testis	testis	(255,187,255)	#FFBBFF
Thyroid	thyrod	(152,245,255)	#98F5FF
Uterus	uterus	(255,187,255)	#FFBBFF
Vagina	vagina	(255,187,255)	#FFBBFF
Whole Blood	whBlod	(255,0,0)	#FF0000
